# Defining Quality Control Standards for Single-Cell Proteomics by Inter-Laboratory Benchmarking

**DOI:** 10.64898/2026.07.13.738155

**Authors:** Sam van Puyenbroeck, Tine Claeys, Anjali Seth, Jeewan Babu Rijal, Charline Keller, Lavender Lin, Rupert Mayer, Manuel Matzinger, Isaac Han, Pedro Aragón Fernández, Valdemaras Petrosius, Benjamin Furtwängler, Brian Boyle, Keith Rivera, Guilhem Tourniaire, Florian A. Rosenberger, Lennart Martens, Steven A. Carr, Zhen Dong, Ákos Végvári, Christine Carapito, Ryan Kelly, Karl Mechtler, Bogdan Budnik, Erwin M. Schoof, Claudia Ctortecka

**Affiliations:** CompOmics, VIB-UGent Center for Medical Biotechnology, VIB, Ghent, Belgium; Department of Biomolecular Medicine, Faculty of Medicine and Health Sciences, Ghent University Ghent, Belgium; Cellenion SASU, Lyon, France; Laboratoire de Spectrométrie de Masse BioOrganique (LSMBO), IPHC UMR7178, Université de Strasbourg, CNRS; Infrastructure Nationale de Proteomique ProFI UAR2048, Strasbourg, France; Department of Chemistry and Biochemistry, Brigham Young University, Provo, UT, USA; Research Institute of Molecular Pathology (IMP), Vienna BioCenter (VBC), Vienna, Austria; Institute of Molecular Biotechnology (IMBA), Vienna BioCenter (VBC), Vienna, Austria; Gregor Mendel Institute of Molecular Plant Biology (GMI), Vienna BioCenter (VBC), Vienna, Austria; Wyss Institute, Boston, MA, USA; Technical University of Denmark, Lyngby, Denmark; Broad Institute of MIT and Harvard, Cambridge, MA, USA; Department of Medical Biochemistry and Biophysics, Science for Life Laboratory, Karolinska Institutet, Stockholm, Sweden; Westlake University, China; Laboratory of Experimental Oncology and Radiobiology, Amsterdam UMC, Amsterdam, The Netherlands

## Abstract

Single-cell proteomics can quantify thousands of proteins from individual mammalian cells, yet the absence of community-wide quality control limits biological interpretability. Here, the HUPO Single Cell Initiative presents the first inter-laboratory single-cell proteomics benchmarking study across seven laboratories using standardized 384-well plates acquired on Orbitrap Astral and timsTOF Ultra2 instruments. Centralized analysis across six DIA software tools revealed that software choice impacts identification depth and quantitative accuracy more than instrument vendor. Multi-layered quality control enabled the detection of cell-leakage during sorting, LC misconfiguration, column degradation and site-specific pipetting failures. Inter-lab quantitative correlations were strongest between instruments of the same vendor relative to cross-platform comparisons. Sequential correction for plate identity and well position recovered clean cell-type separation for confident downstream differential expression analysis. This study provides a data-driven quality control framework spanning plate design to batch correction for reproducible single-cell proteomics across laboratories and platforms.
