## SupplementalTable for "Defining Quality Control Standards for Single-Cell Proteomics by Inter-Laboratory Benchmarking"

### Sheet: Sheet1
ID	Tier	Count	Prepared	Sample	Controlling for
1	Quantitative QC	22	Centralized	Three proteome mixture at a total of 307.7 pg	Relative quantification accuracy
2	Qualitative QC	22	Centralized	200pg Hela Pierce in 0.1% FA	Instrument performance and plate shipping integrity
3	Processing control	24	Centralized	Master mix and quenching agent without cell	Contamination during sample preparation
4	Sorting control	24	Centralized	Master mix and quenching agent with sample buffer droplet without cell	Contamination from the sorting buffer
5	Blank	24	Centralized	0.1% FA	Negative control
6	Qualitative QC	24	Site-specific	200pg Hela Pierce in 0.1% FA	Sample decline during freezing, shipping and duration of injection
7	Blank	28	Site-specific	0.1% FA	Negative control
